# Diversity, function and evolution of marine invertebrate genomes

**DOI:** 10.1101/2021.10.31.465852

**Authors:** Yaolei Zhang, Jiahao Wang, Meiqi Lv, Haoyang Gao, LingFeng Meng, A Yunga, Inge Seim, He Zhang, Shanshan Liu, Linlin Zhang, Xin Liu, Xun Xu, Huanming Yang, M10K+ Consortium, Guangyi Fan

**Affiliations:** BGI-Qingdao, BGI-Shenzhen, Qingdao 266555, China; BGI-Shenzhen, Shenzhen 518083, China; China National GeneBank, BGI-Shenzhen, Shenzhen, 518120, China; Integrative Biology Laboratory, College of Life Sciences, Nanjing Normal University, Wenyuan Road 1, Nanjing 210046, China; Institute of Oceanology, Chinese Academy of Sciences, Qingdao 266071, China; James D. Watson Institute of Genome Sciences, Hangzhou 310058, China

## Abstract

Invertebrates, animals (metazoans) without backbones, encompass ∼97% of all animal yet remains understudied. They have provided insights into molecular mechanisms underlying fundamentally identical mechanisms in phylogenetically diverse animals, including vertebrates. Marine invertebrates have long fascinated researchers due to their abundance, diversity, adaptations, and impact on ecosystems and human economies. Here, we report a compendium and appraisal of 190 marine invertebrate genomes spanning 21 phyla, 43 classes, 92 orders, and 134 families. We identify a high proportion and long unit size of tandem repeats, likely contributing to reported difficulties in invertebrate genome assembly. A well-supported phylogenetic tree of marine invertebrates from 974 single-copy orthologous genes resolved topological controversies. We show that Ctenophora is at the basal phylum and Porifera is the sister group of Parahoxozoa; that Xenacoelomorpha is within Bilateria and is the sister group to Protostomia, rejecting three out of four hypotheses in the field; and that Bryozoa is at the basal position of Lophotrochozoa, not grouped into Lophophorata. We also present insights into the genetic underpinnings of metazoans from *Hox* genes, innate immune gene families, and nervous system gene families. Our marine invertebrate genome compendium provides a unified foundation for studies on their evolution and effects on ecological systems and human life.
