## Supplementary material for "Diversity, function and evolution of marine invertebrate genomes": Table S1

### Sheet: Sheet1
NCBI	WoRMS	Kingdom	Phylum	Class	Order	Family	Genus	contig/scaffold/chromsome-level	Total length of Assembly (bp)	Scaffold N50 (bp)	Contig N50 (bp)	GC%	Accession	Date	Repeat_total	TE toal	DNA	LINE	SINE	LTR
Acanthaster planci	Acanthaster planci	Animalia	Echinodermata	Asteroidea	Valvatida	Acanthasteridae	Acanthaster	Scaffold	383860178	1521119	49680	41.5	GCF_001949145.1	2016-12-20	26.93	25.408	4.6	3	0.85	7.11
Acartia tonsa	Acartia (Acanthacartia) tonsa	Animalia	Arthropoda	Hexanauplia	Calanoida	Acartiidae	Acartia	Scaffold	989163677	3610	3244	31.6	GCA_900241095.1	2018-01-29	48.806	43.638	11.951	2.223	0.012	9.366
Achatina immaculata	Lissachatina immaculata	Animalia	Mollusca	Gastropoda	Stylommatophora	Achatinidae	Lissachatina	Chromosome	1653153977	56367627	3802429	38.9	GCA_009760885.1	2019-12-17	65.28	52.422	8.629	41.068	0.032	15.518
Acropora digitifera	Acropora digitifera	Animalia	Cnidaria	Anthozoa	Scleractinia	Acroporidae	Acropora	Scaffold	447497157	483559	10915	40.4999	GCA_000222465.2	2011-08-01	41.6883	39.7326	13.13	14.35	1.81	10.92
Actinia equina	Actinia equina	Animalia	Cnidaria	Anthozoa	Actiniaria	Actiniidae	Actinia	Contig	409058306	492607	492607	37.51	GCA_011057435.1	2020-03-02	39.71	33.024	15.16	8.84	1.76	9.52
Actinia tenebrosa	Actinia tenebrosa	Animalia	Cnidaria	Anthozoa	Actiniaria	Actiniidae	Actinia	Scaffold	238179736	188789	11161	37.16	GCA_009602425.1	2019-11-06	29.75	25.009	9.83	6.15	2.19	4.95
Actinopyga echinites	Actinopyga echinites	Animalia	Echinodermata	Holothuroidea	Holothuriida	Holothuriidae	Actinopyga	Scaffold	899119518	1907	1894	39.1	GCA_010015985.1	2020-01-30	42.67	41.4664	9.27	2.74	0.31	2.26
Adineta ricciae (rotifers)	Adineta ricciae	Animalia	Rotifera	Bdelloidea	Adinetida	Adinetidae	vaga	Scaffold	174494180	276750	58268	34.8	GCA_900240375.1 (latest)	2018-02-10	16.1543	15.1779	5.02321	1.85137	0.199874	5.10753
Adineta vaga (rotifers)	Adineta vaga	Animalia	Rotifera	Bdelloidea	Adinetida	Adinetidae	vaga	Scaffold	217933776	260259	94665	30.95	GCA_000513175.1 (latest)	2013-11-26	22.0625	20.7681	6.83549	2.1548	0.507787	6.69186
Alatina alata	Alatina alata	Animalia	Cnidaria	Cubozoa	Carybdeida	Alatinidae	Alatina	Scaffold	1075357049	7756	7514	38.03	GCA_008930755.1	2019-10-09	60.43	53.108	19.15	17.49	1.86	10.96
Alatinidae sp.	-	Animalia	Cnidaria	Cubozoa	Carybdeida	Alatinidae	unclassified Alatinidae	Scaffold	1400697547	491183	11995	40.14	GCA_010016025.1	2020-01-30	28.09	25.4607	7.99	7.17	1	5.86
Amphibalanus amphitrite	Amphibalanus amphitrite	Animalia	Arthropoda	Hexanauplia	Sessilia	Balanidae	Amphibalanus	Scaffold	613414131	458238	313401	49.6	GCA_009805615.1	2019-12-27	50.217	40.496	14.342	9.398	0.302	19.97
Amphimedon queenslandica	Amphimedon queenslandica	Animalia	Porifera	Demospongiae	Haplosclerida	Niphatidae	Amphimedon	Scaffold	166699561	120365	11817	37.5	GCF_000090795.1	2010-05-28	46.49	41.3692	16.86	6.65	0.17	16.45
Anemonia viridis	Anemonia viridis	Animalia	Cnidaria	Anthozoa	Actiniaria	Actiniidae	Anemonia	Scaffold	400604393	2087	1315	38.3	GCA_900234385.1	2018-08-01	45.983	42.146	9.363	4.07	1.536	5.35
Anentome helena	Anentome helena	Animalia	Mollusca	Gastropoda	Neogastropoda	Nassariidae	Anentome	Scaffold	1720191841	2075175	56088	43.7	GCA_009936545.1	2020-01-27	57.341	50.665	7.178	30.559	2.076	12.135
Anisakis simplex	Anisakis simplex	Animalia	Nematoda	Chromadorea	Rhabditida	Anisakidae	Anisakis	Scaffold	144322410	6833	6798	37.3	GCA_900576815.1	2019-03-04	8.93	7.556	1.83	1.18	0.02	1.25
Anisolabis maritima	Anisolabis maritima	Animalia	Arthropoda	Insecta	Dermaptera	Carcinophoridae	Anisolabis	Scaffold	641675028	1383245	48444	31.1	GCA_010014785.1	2020-01-30	29.346	28.663	7.833	4.047	0.049	4.449
Anneissia japonica	Anneissia japonica	Animalia	Echinodermata	Crinoidea	Comatulida	Comatulidae	Anneissia	Scaffold	589628371	623489	19051	35	GCF_011630105.1	2020-03-23	45.55	41.246	12.28	12.71	2.96	15.18
Aplysia californica	Aplysia californica	Animalia	Mollusca	Gastropoda	Aplysiida	Aplysiidae	Aplysia	Scaffold	927310431	917541	9586	42	GCF_000002075.1	2013-05-15	39.762	32.272	18.521	15.667	0.828	8.885
Aplysina aerophoba	Aplysina aerophoba	Animalia	Porifera	Demospongiae	Verongiida	Aplysinidae	Aplysina	Contig	3033594	36492	36492	59.6	GCA_900275595.1	2018-02-14	10.73	9.70044	1.34655	0.228936	0.026536	0.416338
Apocyclops royi	Apocyclops royi	Animalia	Arthropoda	Hexanauplia	Cyclopoida	Cyclopidae	Apocyclops	Scaffold	262264339	3257	2108	34.1	GCA_900607525.1	2019-02-27	31.411	30.058	1.958	1.464	0.268	3.838
Apostichopus japonicus	Apostichopus japonicus	Animalia	Echinodermata	Holothuroidea	Synallactida	Stichopodidae	Apostichopus	Scaffold	804620767	487241	307423	36.8	GCA_002754855.1	2017-11-06	42.56	37.249	18.25	8.99	0.67	10.92
Apostichopus leukothele	Apostichopus leukothele	Animalia	Echinodermata	Holothuroidea	Synallactida	Stichopodidae	Apostichopus	Scaffold	480516499	1493354	29050	36.9	GCA_010014835.1	2020-01-30	24.21	20.3106	4.86	2.02	0.74	2.24
Apostichopus parvimensis	Apostichopus parvimensis	Animalia	Echinodermata	Holothuroidea	Synallactida	Stichopodidae	Apostichopus	Scaffold	873088235	89133	9587	38.5	GCA_000934455.1	2015-02-27	28.3082	7.78758	5.37745	1.23974	7.47518	0.000647
Architeuthis dux	Architeuthis dux	Animalia	Mollusca	Cephalopoda	Oegopsida	Architeuthidae	Architeuthis	Scaffold	2693618964	4852590	5397	30	GCA_006491835.1	2019-06-26	48.628	43.881	20.443	19.576	1.434	10.859
Argopecten irradians	Argopecten irradians irradians	Animalia	Mollusca	Bivalvia	Pectinida	Pectinidae	Argopecten	Scaffold	835595382	1533165	78654	35.2	GCA_004382745.1	2019-03-26	42.149	32.443	16.745	7.7	0.172	9.059
Argopecten irradians	Argopecten irradians concentricus	Animalia	Mollusca	Bivalvia	Pectinida	Pectinidae	Argopecten	Scaffold	874784041	1246717	63725	35.2	GCA_004382765.1	2019-03-26	47.897	36.106	18.142	7.637	0.349	11.65
Argopecten purpuratus	Argopecten purpuratus	Animalia	Mollusca	Bivalvia	Pectinida	Pectinidae	Argopecten	Scaffold	724780576	1022003	80106	35.4	n/a	2018-04-01	41.813	31.658	15.325	7.714	0.327	9.268
Asterias rubens	Asterias rubens	Animalia	Echinodermata	Asteroidea	Forcipulatida	Asteriidae	Asterias	Chromosome	417601740	20558067	1383654	38.77	GCF_902459465.1	2020-02-12	49.33	43.366	8.46	13.84	13.85	14.94
Aurelia coerulea	Aurelia coerulea	Animalia	Cnidaria	Scyphozoa	Semaeostomeae	Ulmaridae	Aurelia	Scaffold	669416919	637308	13659	40.96	GCA_011634815.1	2020-03-23	38.7	35.2028	7.28	13.54	0.79	9.93
Babylonia areolata	Babylonia areolata	Animalia	Mollusca	Gastropoda	Neogastropoda	Babyloniidae	Babylonia	Scaffold	1108395005	6321	5933	43	GCA_011634625.1	2020-03-23	63.62	41.308	27.615	20.905	2.844	14.101
Bankia setacea	Bankia setacea	Animalia	Mollusca	Bivalvia	Myida	Teredinidae	Bankia	Contig	3867604	176235	176235	47.8	GCA_001922985.1	2016-12-28	2.081	1.816	0.497	0.219	0.009	0.478
Bathymodiolus platifrons	Bathymodiolus platifrons	Animalia	Mollusca	Bivalvia	Mytilida	Mytilidae	Bathymodiolus	Scaffold	1658191953	343341	12602	30.2	GCA_002080005.1	2017-04-05	57.363	49.793	27.021	13.642	0.356	13.643
Beroe forskalii	Beroe forskalii	Animalia	Ctenophora	Nuda	Beroida	Beroidae	Beroe	Scaffold	218981974	382677	208539	40.2	GCA_011033025.1	2020-03-05	48.72	38.5516	10.79	13.56	0.27	15.56
Beroe ovata	Beroe ovata	Animalia	Ctenophora	Nuda	Beroida	Beroidae	Beroe	Contig	193576657	1116	1116	42.5	GCA_900239995.1	2018-12-05	8.96	6.80171	1.63043	1.23287	0.038027	1.18661
Biomphalaria glabrata	Biomphalaria glabrata	Animalia	Mollusca	Gastropoda	-	Planorbidae	Biomphalaria	Scaffold	916388084	48059	7298	36.2	GCF_000457365.1	2013-09-09	50.263	42.692	13.405	17.734	0.083	2.731
Brachionus asplanchnoidis (rotifers)	Brachionus asplanchnoidis	Animalia	Rotifera	Monogononta	Ploima	Brachionidae	asplanchnoidis	Contig	114426057	10465	10465	26.2	GCA_006352335.1 (latest)	2019-06-18	17.4748	15.2758	2.51	4.57	0.62	8.14
Brachionus calyciflorus (rotifers)	Brachionus calyciflorus	Animalia	Rotifera	Monogononta	Ploima	Brachionidae	calyciflorus	Scaffold	129626318	785733	26524	24.2	GCA_002922825.1 (latest)	2018-02-07	33.932	31.8276	8.94	6.43	1.1	12.54
Brachionus koreanus (rotifers)	Brachionus koreanus	Animalia	Rotifera	Monogononta	Ploima	Brachionidae	koreanus	Scaffold	85731059	1856740	25075	24.4	GCA_009177125.1 (latest)	2019-10-18	18.55	17.68	4.61	9.16	1.08	5.12
Brachionus plicatilis (rotifers)	Brachionus plicatilis	Animalia	Rotifera	Monogononta	Ploima	Brachionidae	plicatilis	Scaffold	106939251	1156906	55822	26.75	GCA_010279815.1 (latest)	2020-02-06	32.9907	31.5061	5.62575	12.3077	1.44561	10.5808
Brachionus rotundiformis (rotifers)	Brachionus rotundiformis	Animalia	Rotifera	Monogononta	Ploima	Brachionidae	rotundiformis	Contig	51058670	43026	43026	27.8	GCA_006352405.1 (latest)	2019-06-18	8.08462	7.45854	1.41	3.54	0.11	1.44
Brachionus sp. (rotifers)		Animalia	Rotifera	Monogononta	Ploima	Brachionidae	unclassified Brachionus	Contig	70983965	24091	24091	26.2	GCA_006352455.1 (latest)	2019-06-18	19.0085	18.2113	3.84	7.27	0.17	2.56
Bugula neritina	Bugula neritina	Animalia	Bryozoa	Gymnolaemata	Cheilostomatida	Bugulidae	Bugula	Contig	243958013	97910	97910	35.3	GCA_010799875.1	2020-02-20	30.27	25.013	9.86	3.7	0.56	13.21
Calanus finmarchicus	Calanus finmarchicus	Animalia	Arthropoda	Hexanauplia	Calanoida	Calanidae	Calanus	Contig	3585771	836	836	38	GCA_002740975.1	2017-11-01	21.019	15.462	5.78	3.305	0.072	3.079
Calanus glacialis	Calanus glacialis	Animalia	Arthropoda	Hexanauplia	Calanoida	Calanidae	Calanus	Contig	3941106	862	862	37.4	GCA_002740985.1	2017-11-01	19.04	14.177	3.76	2.632	0.054	3.98
Caligus rogercresseyi	Caligus rogercresseyi	Animalia	Arthropoda	Hexanauplia	Calanoida	Calanidae	Caligus	Chromosome	478201101	27802916	38017	31.5	GCA_013387185.1	2019-11-13	54.314	53.915	21.834	12.51	0.003	8.07
Calvadosia cruxmelitensis	Calvadosia cruxmelitensis	Animalia	Cnidaria	Staurozoa	Stauromedusae	Kishinouyeidae	Calvadosia	Scaffold	209392379	16443	11652	39.95	GCA_900245855.1	2018-01-27	43.09	38.85	16.5	8.77	0.121	7.681
Capitella teleta	Capitella teleta	Animalia	Annelida	Polychaeta	-	Capitellidae	Capitella	Scaffold	333283208	188402	21930	41.8	GCA_000328365.1	2013-01-25	32.9113	30.9761	8.80575	10.4508	0.476688	11.0635
Carcinoscorpius rotundicauda	Carcinoscorpius rotundicauda	Animalia	Arthropoda	Merostomata	Xiphosurida	Limulidae	Carcinoscorpius	Chromosome	1668682064	102344000	7608042	33.6	GCA_011833715.1	2020-04-01	46.502	41.22	22.181	13.617	3.425	7.146
Caridina multidentata	Caridina multidentata	Animalia	Arthropoda	Malacostraca	Decapoda	Atyidae	Caridina	Scaffold	1948953281	819	819	33.3	GCA_002091895.1	2017-04-13	28.893	21.855	9.463	9.135	0.59	6.892
Carybdea marsupialis	Carybdea marsupialis	Animalia	Cnidaria	Cubozoa	Carybdeida	Carybdeidae	Carybdea	Scaffold	1286918252	2082	2033	38.8	GCA_010016065.1	2020-01-30	30.83	28.6603	4.26	7.41	0.78	2.27
Cassiopea xamachana	Cassiopea xamachana	Animalia	Cnidaria	Scyphozoa	Rhizostomeae	Cassiopeidae	Cassiopea	Scaffold	393520168	15563	12955	37.48	GCA_900291935.1	2018-02-26	50.247	48.414	16.74	10.67	0.42	7.55
Chalmys farreri	Azumapecten farreri	Animalia	Mollusca	Bivalvia	Pectinida	Pectinidae	Azumapecten	Scaffold	816498441	555171	20229	35.5	n/a	2017-11-23	36.724	26.757	12.383	8.422	0.689	7.885
Cherax destructor	Cherax destructor	Animalia	Arthropoda	Malacostraca	Decapoda	Parastacidae	Cherax	Scaffold	3336744225	87184	80900	41.4	GCA_009830355.1	2020-01-06	75.898	65.104	17.774	42.132	0.262	22.878
Cherax quadricarinatus	Cherax quadricarinatus	Animalia	Arthropoda	Malacostraca	Decapoda	Parastacidae	Cherax	Scaffold	3236648033	33235	3285	23.8	GCA_009761615.1	2019-12-17	38.073	32.666	9.206	21.221	0.524	8.26
Chrysaora chesapeakei	Chrysaora chesapeakei	Animalia	Cnidaria	Scyphozoa	Semaeostomeae	Pelagiidae	Chrysaora	Scaffold	457121517	432188	14759	40.28	GCA_011763395.1	2020-03-27	31.33	22.8284	8.6	6.81	0.8	7.13
Chrysaora fuscescens	Chrysaora fuscescens	Animalia	Cnidaria	Scyphozoa	Semaeostomeae	Pelagiidae	Chrysaora	Scaffold	266405745	1938	1737	37.72	GCA_009936425.1	2020-01-27	28.16	24.448	3.999	3.972	0.58	3.774
Chrysaora quinquecirrha	Chrysaora quinquecirrha	Animalia	Cnidaria	Scyphozoa	Semaeostomeae	Pelagiidae	Chrysaora	Scaffold	336819409	733647	230037	37.53	GCA_012295145.1	2020-04-14	49.43	40.5244	16.09	11.53	1.4	14.72
Chrysomallon squamiferum	Chrysomallon squamiferum	Animalia	Mollusca	Gastropoda	Neomphalida	Peltospiridae	Chrysomallon	Chromosome	404610835	30197426	1883489	29.8	GCA_012295275.1	2020-04-15	37.734	23.956	24.357	8.051	0.037	6.515
Clytia hemisphaerica	Clytia hemisphaerica	Animalia	Cnidaria	Hydrozoa	Leptothecata	Campanulariidae	Clytia	Scaffold	420978673	1182947	300839	35.45	GCA_902728285.1	2020-02-04	49.54	44.9553	20.9375	13.5966	0.802456	8.00452
Conus consors	Conus consors	Animalia	Mollusca	Gastropoda	Neogastropoda	Conidae	Conus	Scaffold	2049318684	1128	749	39	GCA_004193615.1	2019-02-12	41.761	29.228	13.68	11.023	0.433	7.553
Conus tribblei	Conus tribblei	Animalia	Mollusca	Gastropoda	Neogastropoda	Conidae	Conus	Scaffold	2160493082	2681	854	-	GCA_001262575.1	2015-08-06	34.539	25.943	10.646	9.029	0.333	4.905
Craspedacusta sowerbii	Craspedacusta sowerbii	Animalia	Cnidaria	Hydrozoa	Limnomedusae	Olindiidae	Craspedacusta	Scaffold	673186662	6208	4859	40.93	GCA_003687565.1	2018-10-24	42.6	39.667	8.63	17.87	0.23	10.26
Crassostrea gigas	Crassostrea gigas	Animalia	Mollusca	Bivalvia	Ostreida	Ostreidae	Crassostrea	Chromosome	647887097	58462999	1564469	33.4	GCF_902806645.1	2020-03-11	51.204	48.678	40.426	5.463	0.066	9.624
Crassostrea virginica	Crassostrea virginica	Animalia	Mollusca	Bivalvia	Ostreida	Ostreidae	Crassostrea	Chromosome	684741128	75944018	1971208	34.8	GCF_002022765.2	2017-09-01	45.818	41.543	31.89	3.906	0.136	8.331
Cyclina sinensis	Cyclina sinensis	Animalia	Mollusca	Bivalvia	Venerida	Veneridae	Cyclina	Scaffold	903119975	46470132	2587078	34.2	GCA_012932295.1	2020-04-29	41.473	36.263	25.13	4.996	0.402	7.434
Daphnia carinata	Daphnia carinata	Animalia	Arthropoda	Branchiopoda	Anomopoda	Daphniidae	Daphnia	Chromosome	131590582	8418570	2802846	40.8	GCA_013167095.1	2020-05-26	27.271	25.111	2.392	3.014	2.251	15.602
Daphnia magna	Daphnia magna	Animalia	Arthropoda	Branchiopoda	Anomopoda	Daphniidae	Daphnia	Chromosome	122952669	10124675	14466	37.2	GCF_003990815.1	2019-01-07	20.669	19.815	3.049	0.937	0.374	9.368
Daphnia pulex	Daphnia pulex	Animalia	Arthropoda	Branchiopoda	Anomopoda	Daphniidae	Daphnia	Scaffold	189550516	1160003	194489	40.95	GCA_900092285.2	2016-09-06	36.492	34.743	6.865	3.386	1.955	20.227
Dendronephthya gigantea	Dendronephthya gigantea	Animalia	Cnidaria	Anthozoa	Actiniaria	Actiniidae	Condylactis	Contig	286131786	1445523	1445523	36.84	GCA_004324835.1	2019-03-04	51.0219	47.736	16.81	10.91	0.92	19.83
Dicyemid Mesozoans		Animalia	Dicyemida		Dicyemidae	Dicyema	japonicum	Scaffold	67542437	1000208	192981	36.7	GCA_011109175.1 (latest)	2020-03-10	58.6907	57.4458	11.5316	40.6857	0.72483	6.71398
Dreissena rostriformis	Dreissena rostriformis	Animalia	Mollusca	Bivalvia	Myida	Dreissenidae	Dreissena	Scaffold	1241703712	131390	45905	33.1	GCA_007657795.1	2019-07-30	39.682	33.556	20.356	7.566	0.856	9.904
Elysia chlorotica	Elysia chlorotica	Animalia	Mollusca	Gastropoda	-	Plakobranchidae	Elysia	Scaffold	557480303	441954	30474	36.5	GCA_003991915.1	2019-01-04	30.623	16.748	11.197	9.463	0.342	5.409
Enteromyxum leei	Enteromyxum leei	Animalia	Cnidaria	Myxozoa	Bivalvulida	Myxidiidae	Enteromyxum	Scaffold	67975573	996	996	33.5	GCA_001455295.1	2015-12-02	24.923	19.856	6.91	4.639	0.204	2.685
Ephemera danica	Ephemera danica	Animalia	Arthropoda	Insecta	Ephemeroptera	Ephemeridae	Ephemera	Scaffold	474347418	599527	55305	34.4	GCA_000507165.2	2013-12-12	38.43	36.04	10.91	8.663	0.1	21.155
Eriocheir sinensis	Eriocheir sinensis	Animalia	Arthropoda	Malacostraca	Decapoda	Varunidae	Eriocheir	Chromosome	1272135116	17608299	3161423	41.96	GCA_013436485.1	2020-07-21	63.906	53.579	23.785	31.014	0.151	22.496
Eucidaris tribuloides	Eucidaris tribuloides	Animalia	Echinodermata	Echinoidea	Cidaroida	Cidaridae	Eucidaris	Scaffold	2187261492	39192	6630	37.2	GCA_001188425.1	2015-04-14	51.2423	44.4945	31.3241	9.75428	0.454387	11.4454
Eulimnadia texana		Animalia	Arthropoda					Scaffold	120535642	18070303	10428323	39.3	GCA_002872375.1	2018-01-10	36.594	27.446	14.494	5.388	0.665	11.18
Euprymna scolopes	Euprymna scolopes	Animalia	Mollusca	Cephalopoda	Sepiida	Sepiolidae	Euprymna	Scaffold	5280013996	3549550	3558	21.8	GCA_004765925.1	2019-04-09	37.414	35.247	12.726	17.168	0.188	11.621
Eurytemora affinis	Eurytemora affinis affinis	Animalia	Arthropoda	Hexanauplia	Calanoida	Temoridae	Eurytemora	Scaffold	389032277	252275	67724	32.6	GCF_000591075.1	2017-12-13	47.644	27.743	11.92	4.033	0.018	12.132
Exaiptasia pallida	Exaiptasia diaphana	Animalia	Cnidaria	Anthozoa	Actiniaria	Aiptasiidae	Exaiptasia	Scaffold	256132296	442145	14401	38.8	GCF_001417965.1	2015-10-28	26.238	23.62	9.678	3.993	0.66	7.932
Gyrodactylus bullatarudis	Gyrodactylus bullatarudis	Animalia	Platyhelminthes	Monogenea	Gyrodactylidea	Gyrodactylidae	Gyrodactylus	Scaffold	84346884	308184	124054	30.9	GCA_012064415.1	2020-04-06	42.94	42.4645	11.94	13.29	0.38	11.26
Gyrodactylus salaris	Gyrodactylus salaris	Animalia	Platyhelminthes	Monogenea	Gyrodactylidea	Gyrodactylidae	Gyrodactylus	Scaffold	67380660	18390	14673	33.9	GCA_000715275.1	2014-06-27	25.1024	24.9452	4.637	2.14247	0.082068	2.78435
Haliotis discus hannai	Haliotis discus hannai	Animalia	Mollusca	Gastropoda	Lepetellida	Haliotidae	Haliotis	Scaffold	1865475499	200099	14194	40.51	n/a	2017-03-07	53.824	36.144	20.308	11.657	3.759	8.607
Haliotis laevigata	Haliotis laevigata	Animalia	Mollusca	Gastropoda	Lepetellida	Haliotidae	Haliotis	Scaffold	1762655385	81233	3353	26.8	GCA_008038995.1	2019-08-20	28.702	21.813	8.067	9.262	3.215	4.375
Haliotis rubra	Haliotis rubra	Animalia	Mollusca	Gastropoda	Lepetellida	Haliotidae	Haliotis	Scaffold	1378265264	1227833	1177711	40.5	GCA_003918875.1	2018-12-07	55.937	39.876	19.733	14.477	2.376	11.066
Haliotis rufescens	Haliotis rufescens	Animalia	Mollusca	Gastropoda	Lepetellida	Haliotidae	Haliotis	Scaffold	1498703277	1895871	283651	38.9	GCA_003343065.1	2018-07-27	63.915	44.717	24.535	13.933	2.886	12.467
Helobdella robusta	Helobdella robusta	Animalia	Annelida	Clitellata	Hirudinida	Glossiphoniidae	Helobdella	Scaffold	235376169	3060193	52195	34.2	GCF_000326865.1	2012-12-19	43.1335	34.7759	21.9732	18.9956	0.063198	16.7309
Hemicentrotus pulcherrimus	Hemicentrotus pulcherrimus	Animalia	Echinodermata	Echinoidea	Camarodonta	Strongylocentrotidae	Hemicentrotus	Scaffold	568911661	142559	9641	30.7	GCA_003118195.1	2018-03-21	26.88	24.3359	14.47	6.02	2.44	3.72
Henneguya salminicola	Henneguya salminicola	Animalia	Cnidaria	Myxozoa	Bivalvulida	Myxobolidae	Henneguya	Scaffold	61443780	7570	7570	28.96	GCA_009887335.1	2020-01-15	31.454	31.147	19.92	0.92	0	1.94
Heteractis magnifica	Heteractis magnifica	Animalia	Cnidaria	Anthozoa	Actiniaria	Stichodactylidae	Heteractis	Scaffold	376947355	1098995	14063	38.17	GCA_011763375.1	2020-03-27	40.34	33.8236	9.11	6.06	1.16	9.43
Hirudo medicinalis	-	Animalia	Annelida	Clitellata	Hirudinea	Hirudinidae	Hirudo	Scaffold	187546627	97775	24951	30	GCA_011800805.1	2020-03-31	24.89	16.1019	10.17	7.34	0.01	7.79
Hofstenia miamia	Hofstenia miamia	Animalia	Xenacoelomorpha	-	Acoela	Hofsteniidae	Hofstenia	Scaffold	949845848	1044515	14256	31.8	http://srivastavalab.rc.fas.harvard.edu/	2019-03-15	45.57	44.257	13.36	10.62	0.04	21.55
Holothuria glaberrima	Holothuria glaberrima	Animalia	Echinodermata	Holothuroidea	Holothuriida	Holothuriidae	Holothuria	Scaffold	1127811786	1221172	19067	38.6	GCA_009936505.1	2020-01-27	43.874	40.209	14.593	10.392	0.522	6.39
Hyalella azteca	Hyalella azteca	Animalia	Arthropoda	Malacostraca	Amphipoda	Hyalellidae	Hyalella	Scaffold	550885727	215427	114415	38.5	GCA_000764305.3	2014-10-16	36.189	27.992	10.662	9.904	0.101	8.687
Hydra viridissima	Hydra viridissima	Animalia	Cnidaria	Hydrozoa	Anthoathecata	Hydridae	Hydra	Scaffold	298800308	11911	10823	33.28	GCA_004118115.1	2019-01-29	47.25	44.251	35.64	2.47	0.05	3.5
Hydroides elegans	Hydroides elegans	Animalia	Annelida	Polychaeta	Sabellida	Serpulidae	Hydroides	Scaffold	1026046400	17329	5980	34.6	GCA_001703475.1	2016-08-11	33.17	33.1701	11.84	7.42	0.58	10.91
Intoshia linei	Intoshia linei	Animalia	Orthonectida	/	/	Rhopaluridae	Intoshia	Scaffold	41603068	26268	25991	25.9	GCA_001642005.1	2016-05-10	28.6629	28.0605	21.31	0.08	0.01	10.3
Kudoa iwatai	Kudoa iwatai	Animalia	Cnidaria	Myxozoa	Multivalvulida	Kudoidae	Kudoa	Scaffold	31177209	40195	39532	23.6	GCA_001407235.1	2015-10-22	2.09	1.747	0.26	0.58	0	0.4
Lamellibrachia luymesi	Lamellibrachia luymesi	Animalia	Annelida	Polychaeta	Sabellida	Siboglinidae	Lamellibrachia	Scaffold	687706213	372990	24086	35.1	GCA_009193005.1	2019-10-21	41.977	34.014	7.528	20.717	0.379	7.575
Lanistes nyassanus	Lanistes nyassanus	Animalia	Mollusca	Gastropoda	Architaenioglossa	Ampullariidae	Lanistes	Scaffold	507389202	317839	25785	42.3	GCA_004794575.1	2019-04-15	29.135	22.978	8.502	9.628	0.186	5.761
Lepeophtheirus salmonis	Lepeophtheirus salmonis salmonis	Animalia	Arthropoda	Hexanauplia	Siphonostomatoida	Caligidae	Lepeophtheirus	Contig	665129626	16673	16673	30.8	GCA_001005205.1	2015-05-08	58.523	58.047	24.648	2.576	0.057	3.787
Lepidurus apus lubbocki		Animalia	Arthropoda					Scaffold	87970075	42769	15890	n/a	GCA_003723985.1	2018-11-13	15.607	14.288	3.337	1.174	0.024	4.438
Lepidurus arcticus		Animalia	Arthropoda					Scaffold	73105941	118958	82939	41.6	GCA_003724045.1	2018-11-13	14.862	13.032	2.261	1.025	0.215	4.387
Ligia exotica	Ligia (Megaligia) exotica	Animalia	Arthropoda	Malacostraca	Isopoda	Ligiidae	Ligia	Scaffold	953555114	573	572	36	GCA_002091915.1	2017-04-13	54.989	52.506	13.267	20.591	0.028	7.423
Limacina bulimoides	Limacina bulimoides	Animalia	Mollusca	Gastropoda	Pteropoda	Limacinidae	Limacina	Scaffold	2901939372	893	884	34.1	GCA_009866985.1	2020-01-14	58.494	56.614	7.558	6.654	0.926	12.675
Limnoperna fortunei	Limnoperna fortunei	Animalia	Mollusca	Bivalvia	Mytilida	Mytilidae	Limnoperna	Scaffold	1673223206	309123	32203	33.94	GCA_003130415.1	2018-05-16	43.109	36.311	15.852	8.781	0.796	10.676
Limulus polyphemus	Limulus polyphemus	Animalia	Arthropoda	Merostomata	Xiphosurida	Limulidae	Limulus	Scaffold	1828271751	254089	11441	34.5	GCF_000517525.1	2014-01-03	42.672	34.07	12.358	7.403	5.036	12.626
Lingula anatina	Lingula anatina	Animalia	Brachiopoda	Lingulata	Lingulida	Lingulidae	Lingula	Scaffold	406308128	460090	56058	36.84	GCF_001039355.2	2015-06-24	29.79	26.943	14.42	4.25	0.18	8.79
Lottia gigantea	Lottia gigantea	Animalia	Mollusca	Gastropoda	-	Lottiidae	Lottia	Scaffold	359505668	1870055	96027	36	GCF_000327385.1	2013-01-25	29.053	23.497	12.645	5.008	2.852	5.791
Lutraria rhynchaena	Lutraria rhynchaena	Animalia	Mollusca	Bivalvia	Venerida	Mactridae	Lutraria	Contig	543903147	2143760	2143760	33.6	GCA_008271625.1	2019-09-04	32.71	26.541	13.962	4.457	3.274	4.661
Lymnaea stagnalis	Lymnaea stagnalis	Animalia	Mollusca	Gastropoda	-	Lymnaeidae	Lymnaea	Contig	833229131	5751	5751	37.4	GCA_900036025.1	2016-03-29	50.095	35.772	13.108	10.233	0.22	6.91
Lytechinus variegatus	Lytechinus variegatus	Animalia	Echinodermata	Echinoidea	Camarodonta	Toxopneustidae	Lytechinus	Scaffold	973869829	628067	12167	33.6	GCA_011630205.1	2020-03-23	41.75	37.604	17.67	9.26	7.85	7.27633
Macrostomum lignano	Macrostomum lignano	Animalia	Platyhelminthes	Rhabditophora	Macrostomida	Macrostomidae	Macrostomum	Scaffold	764410778	246204	215276	45.8	GCA_002269645.1	2017-08-24	47.97	27.1294	12.99	5.62	1.15	12.06
Marisa cornuarietis	Marisa cornuarietis	Animalia	Mollusca	Gastropoda	Architaenioglossa	Ampullariidae	Marisa	Contig	535287142	4359112	4359112	40.9	GCA_004794655.1	2019-04-15	32.928	28.324	8.515	16.955	0.14	6.673
Mizuhopecten yessoensis	Mizuhopecten yessoensis	Animalia	Mollusca	Bivalvia	Pectinida	Pectinidae	Mizuhopecten	Scaffold	987588634	803631	65014	37.6	GCF_002113885.1	2017-06-12	41.176	27.422	12.531	7.555	1.109	7.856
Mnemiopsis leidyi	Mnemiopsis leidyi	Animalia	Ctenophora	Tentaculata	Lobata	Bolinopsidae	Mnemiopsis	Scaffold	155865547	187314	11914	39.1	GCA_000226015.1	2011-09-19	27.49	21.9964	4.97	5.84	0.35	4.56
Modiolus philippinarum	Modiolus philippinarum	Animalia	Mollusca	Bivalvia	Mytilida	Mytilidae	Modiolus	Scaffold	2629556424	100161	18389	32.3	GCA_002080025.1	2017-04-05	60.632	57.322	34.394	15.127	0.51	12.458
Montipora capitata	Montipora capitata	Animalia	Cnidaria	Anthozoa	Scleractinia	Acroporidae	Montipora	Scaffold	614509607	185537	24266	39.53	GCA_006542545.1	2019-07-02	48.91	46.747	10.661	16.576	4.577	17.575
Morbakka virulenta	Morbakka virulenta	Animalia	Cnidaria	Cubozoa	Carybdeida	Carukiidae	Morbakka	Scaffold	951575644	2173999	11447	35.59	GCA_003991215.1	2019-01-03	38.29	34.427	7.42	22.34	0.48	2.36
Mytilus coruscus	Mytilus coruscus	Animalia	Mollusca	Bivalvia	Mytilida	Mytilidae	Mytilus	Scaffold	1903825920	898347	817337	32.2	GCA_011752425.1	2020-03-25	56.045	47.076	19.701	16.353	0.657	16.047
Mytilus galloprovincialis	Mytilus galloprovincialis	Animalia	Mollusca	Bivalvia	Mytilida	Mytilidae	Mytilus	Scaffold	1500149602	2931	2627	32.1	GCA_001676915.1	2017-03-17	42.086	37.749	10.137	6.3	0.835	10.782
Myxobolus squamalis	Myxobolus squamalis	Animalia	Cnidaria	Myxozoa	Bivalvulida	Myxobolidae	Myxobolus	Contig	43671844	1286	1286	27.3	GCA_004324835.1	2020-02-03	50.517	47.075	16.017	10.333	0.911	19.079
Nemopilema nomurai	Nemopilema nomurai	Animalia	Cnidaria	Scyphozoa	Rhizostomeae	Rhizostomatidae	Nemopilema	Scaffold	213621014	2711397	849297	38.22	GCA_003864495.1	2018-12-05	26.993	22.032	6.881	3.827	0.061	9.572
Notospermus geniculatus	Notospermus geniculatus	Animalia	Nemertea	Pilidiophora	Heteronemertea	Lineidae	Notospermus	Scaffold	858599399	239235	22604	42.9	GCA_002633025.1	2017-10-23	46.7557	42.12	20.17	5.52	6.25	13.74
Octopus bimaculoides	Octopus bimaculoides	Animalia	Mollusca	Cephalopoda	Octopoda	Octopodidae	Octopus	Scaffold	2338188782	475182	5532	37.8	GCF_001194135.1	2015-11-09	49.354	46.51	35.895	17.57	5.093	12.542
Octopus vulgaris	Octopus sinensis	Animalia	Mollusca	Cephalopoda	Octopoda	Octopodidae	Octopus	Chromosome	2719151902	105892736	490217	36.4	GCF_006345805.1	2019-06-17	49.196	46.149	29.195	20.115	6.642	11.039
Oithona nana	Oithona nana	Animalia	Arthropoda	Hexanauplia	Cyclopoida	Oithonidae	Oithona	Scaffold	85010107	400614	38620	38.9	GCA_900157175.1	2017-02-21	12.181	10.776	2.736	0.484	0.098	4.354
Ophionereis fasciata	Ophionereis fasciata	Animalia	Echinodermata	Ophiuroidea	Amphilepidida	Ophionereididae	Ophionereis	Scaffold	1184528790	484	198	32.6	GCA_900067615.1	2017-02-27
Ophiothrix spiculata	Ophiothrix (Ophiothrix) spiculata	Animalia	Echinodermata	Ophiuroidea	Amphilepidida	Ophiotrichidae	Ophiothrix	Scaffold	2764315159	72780	6474	35.1	GCA_000969725.1	2015-02-03	43.4827	40.0041	9.11374	13.3292	5.1117	13.811
Opisthorchis felineus	Opisthorchis felineus	Animalia	Platyhelminthes	Trematoda	Plagiorchiida	Opisthorchiidae	Opisthorchis	Scaffold	679245959	621022	54248	39.4	GCA_004794785.1	2019-04-15	30.39	29.3459	1.32	18.82	0.35	9.86
Orbicella faveolata	Orbicella faveolata	Animalia	Cnidaria	Anthozoa	Scleractinia	Merulinidae	Orbicella	Scaffold	485548939	1162446	12468	41.8997	GCA_002042975.1	2017-03-20	24.75	19.744	6.97	4.47	0.24	2.71
Paelopatides confundens	Paelopatides confundens	Animalia	Echinodermata	Holothuroidea	Synallactida	Synallactidae	Paelopatides	Scaffold	1378868978	504687	8832	37.4	GCA_011317855.1	2020-03-16	53.45	46.9903	9.57	11.06	0.18	10.81
Palaemon carinicauda	Palaemon carinicauda	Animalia	Arthropoda	Malacostraca	Decapoda	Palaemonidae	Palaemon	Scaffold	6699723695	962	696	36.8	GCA_004011675.1	2019-01-11	56.665	50.977	6.512	16.064	0.327	24.505
Pandalus platyceros	Pandalus platyceros	Animalia	Arthropoda	Malacostraca	Decapoda	Pandalidae	Pandalus	Scaffold	146260629	1512	1138	36.9	GCA_005815305.1	2019-05-29	58.286	38.46	9.302	9.031	0.122	9.158
Panopea generosa	Panopea generosa	Animalia	Mollusca	Bivalvia	Adapedonta	Hiatellidae	Panopea	Scaffold	942353201	57743597	14495	28.1	GCA_902825435.1	2020-04-23	40.8	31.724	18.078	7.431	1.75	6.467
Paralithodes platypus	Paralithodes platypus	Animalia	Arthropoda	Malacostraca	Decapoda	Lithodidae	Paralithodes	Chromosome	4805175703	51153954	147786	41.57	GCA_013283005.1	2020-06-11	77.168	70.309	12.982	40.217	0.086	30.921
Parhyale hawaiensis	Parhyale hawaiensis	Animalia	Arthropoda	Malacostraca	Amphipoda	Hyalidae	Parhyale	Scaffold	2752560740	20228728	10438	32.6	GCA_001587735.2	2018-06-22	41.098	37.1	12.408	17.089	0.013	10.583
Patiria miniata	Patiria miniata	Animalia	Echinodermata	Asteroidea	Valvatida	Asterinidae	Patiria	Scaffold	811028858	52614	9466	40.5	GCA_000285935.1	2012-08-13	45.7908	41.5201	12.9374	7.09336	9.21931	15.1718
Patiriella regularis	Patiriella regularis	Animalia	Echinodermata	Asteroidea	Valvatida	Asterinidae	Patiriella	Scaffold	949333185	557	218	37	GCA_900067625.1	2017-02-10
Pecten maximus	Pecten maximus	Animalia	Mollusca	Bivalvia	Pectinida	Pectinidae	Pecten	Chromosome	918306378	44824366	1258799	36.8	GCF_902652985.1	2019-12-04	50.834	31.073	16.83	6.567	0.435	10.071
Penaeus japonicus	Penaeus japonicus	Animalia	Arthropoda	Malacostraca	Decapoda	Penaeidae	Penaeus	Scaffold	1660270162	912	700	38.4	GCA_002291165.1	2017-09-12	34.752	23.337	14.86	11.07	0.118	8.854
Penaeus monodon	Penaeus monodon	Animalia	Arthropoda	Malacostraca	Decapoda	Penaeidae	Penaeus	Scaffold	1632388725	1981	1782	38.2	GCA_007890405.1	2019-08-07	54.624	41.976	29.247	22.905	0.499	17.337
Penaeus vannamei	Penaeus vannamei	Animalia	Arthropoda	Malacostraca	Decapoda	Penaeidae	Penaeus	Scaffold	1663581301	605555	86864	37.1	GCF_003789085.1	2018-11-16	61.195	54.66	48.432	27.235	0.012	13.958
Phoronis australis	Phoronis australis	Animalia	Phoronida	/	/	Phoronidae	Phoronis	Scaffold	498443662	655058	68151	38.5	GCA_002633005.1	2017-10-23	38.38	38.3769	11.05	7.9	0.12	13.58
Phymanthus crucifer	Phymanthus crucifer	Animalia	Cnidaria	Anthozoa	Actiniaria	Phymanthidae	Phymanthus	Scaffold	437438562	570669	13886	43.32	GCA_009858155.1	2020-01-13	30.01	25.447	7.019	8.13	2.353	6.397
Physella acuta	Physella acuta	Animalia	Mollusca	Gastropoda	-	Physidae	Physella	Scaffold	764480513	1358	1333	36.3	GCA_004329575.1	2019-03-06	35.299	25.631	8.759	2.887	0.159	5.734
Pinctada fucata	Pinctada fucata	Animalia	Mollusca	Bivalvia	Ostreida	Pteriidae	Pinctada	Scaffold	817712904	167369	3654	35	n/a	2012-02-06	46.083	40.94	20.059	17.28	0.539	5.857
Pinctada imbricata	Pinctada imbricata	Animalia	Mollusca	Bivalvia	Ostreida	Pteriidae	Pinctada	Chromosome	990984031	59032463	21518	36.8	GCA_002216045.1	2017-07-20	50.21	45.551	22.285	18.466	0.366	8.468
Pisaster ochraceus	Pisaster ochraceus	Animalia	Echinodermata	Asteroidea	Forcipulatida	Asteriidae	Pisaster	Chromosome	401943971	20188303	7642	40.36	GCA_010994315.1	2020-02-24	28.13	25.8437	2.72	4.29	4.81	4.9
Platynothrus peltifer	Platynothrus peltifer	Animalia	Arthropoda	Arachnida	Sarcoptiformes	Camisiidae	Platynothrus	Scaffold	100532934	1570	1236	28.9	GCA_000988905.1	2015-05-06	9.376	8.87	1.138	0.425	0.004	0.513
Pleurobrachia bachei	Pleurobrachia bachei	Animalia	Ctenophora	Tentaculata	Cydippida	Pleurobrachiidae	Pleurobrachia	Scaffold	156121975	20628	6132	37.6	GCA_000695325.1	2014-05-21	27.5096	18.546	6.07243	4.95992	0.159012	8.68929
Pocillopora damicornis	Pocillopora damicornis	Animalia	Cnidaria	Anthozoa	Scleractinia	Pocilloporidae	Pocillopora	Scaffold	234333463	326133	25941	37.82	GCA_003704095.1	2018-10-31	25.176	23.622	6.355	6.594	0.924	5.283
Pollicipes pollicipes	Pollicipes pollicipes	Animalia	Arthropoda	Hexanauplia	Scalpelliformes	Pollicipedidae	Pollicipes	Scaffold	770369508	47020518	109020	51.7	GCA_011947565.1	2020-04-03	35.21	27.348	10.708	4.957	0.378	6.693
Pomacea canaliculata	Pomacea canaliculata	Animalia	Mollusca	Gastropoda	Architaenioglossa	Ampullariidae	Pomacea	Chromosome	440159624	31531291	1072857	40.8	GCF_003073045.1	2018-05-11	24.728	21.894	8.377	9.5	0.11	4.382
Pomacea maculata	Pomacea maculata	Animalia	Mollusca	Gastropoda	Architaenioglossa	Ampullariidae	Pomacea	Scaffold	432264763	375864	75997	40.3	GCA_004794325.1	2019-04-15	23.527	21.082	8.464	8.681	0.173	3.634
Pomphorhynchus laevis	Pomphorhynchus laevis	Animalia	Acanthocephala	Palaeacanthocephala	Echinorhynchida	Pomphorhynchidae	Pomphorhynchus	Contig	260316196	126104	126104	32.9	GCA_012934845.1	2020-04-30	63.95	60.0794	4.39	46.52	0.22	15.03
Porites rus	Porites rus	Animalia	Cnidaria	Anthozoa	Scleractinia	Poritidae	Porites	Scaffold	470011093	137187	5319	38.86	GCA_900290455.1	2018-05-28	26.88	25.696	10.01	4.82	1	4.53
Portunus trituberculatus	Portunus trituberculatus	Animalia	Arthropoda	Malacostraca	Decapoda	Portunidae	Portunus	Scaffold	990242492	857	788	38.4	GCA_008373055.1	2019-09-12	40.298	32.673	13.966	12.039	0.848	5.612
Priapulus caudatus	Priapulus caudatus	Animalia	Priapula	/	Priapulomorpha	Priapulidae	Priapulus	Scaffold	511738253	209727	10617	45.6996	GCA_000485595.2	2013-10-29	22.27	22.2746	14.8	4.49	0.06	8.12
Procambarus virginalis	Procambarus virginalis	Animalia	Arthropoda	Malacostraca	Decapoda	Cambaridae	Procambarus	Scaffold	3290470695	39275	1187	21.4	GCA_002838885.1	2017-12-13	32.937	28.526	5.228	15.1	2.358	8.942
Ptychodera flava	Ptychodera flava	Animalia	Hemichordata	Enteropneusta	Enteropneusta	Ptychoderidae	Ptychodera	Scaffold	1228694352	196299	13428	38	GCA_001465055.1 (latest)	2015-12-01	35.8005	31.5959	12.4925	8.4774	0.218298	9.65141
Radix auricularia	Radix auricularia	Animalia	Mollusca	Gastropoda	-	Lymnaeidae	Radix	Scaffold	909764068	578730	24354	33.7	GCA_002072015.1	2017-06-07	48.36	36.767	15.422	18.75	0.203	7.579
Renilla reniformis	Renilla reniformis	Animalia	Cnidaria	Anthozoa	Pennatulacea	Renillidae	Renilla	Scaffold	131554742	1843	1741	36.6	GCA_900177555.1	2017-04-20	31.609	30.043	3.979	2.773	1.73	6.011
Rhopilema esculentum	Rhopilema esculentum	Animalia	Cnidaria	Scyphozoa	Rhizostomeae	Rhizostomatidae	Rhopilema	Scaffold	256689583	12930448	193069	36.3	GCA_013076305.1	2020-05-13	30.86	26.6308	9.14869	7.8224	0.037116	5.41203
Rotaria macrura (rotifers)	Rotaria macrura	Animalia	Rotifera	Bdelloidea		Rotaria	macrura	Scaffold	234715442	73242	55551	32.8	GCA_900239685.1 (latest)	2018-02-10	23.0961	22.0765	3.98286	1.12245	0.104449	3.47206
Rotaria magnacalcarata (rotifers)	Rotaria magnacalcarata	Animalia	Rotifera	Bdelloidea		Rotaria	magnacalcarata	Scaffold	180458959	53250	24068	31.9	GCA_900239745.1 (latest)	2018-02-10	28.06	26.8618	6.13697	2.53365	0.091287	2.1875
Ruditapes philippinarum	Ruditapes philippinarum	Animalia	Mollusca	Bivalvia	Venerida	Veneridae	Ruditapes	Chromosome	1123164463	345005	29238	32.3	GCA_009026015.1	2019-10-15	38.798	34.15	18.963	5.915	1.578	9.058
Saccoglossus kowalevskii	Saccoglossus kowalevskii	Animalia	Hemichordata	Enteropneusta	Enteropneusta	Harrimaniidae	Saccoglossus	Scaffold	775823358	245820	10074	38.1	GCA_000003605.1 (latest)	2009-09-09	32.2588	20.536	7.82105	7.82105	0.919308	7.50555
Saccostrea glomerata	Saccostrea glomerata	Animalia	Mollusca	Bivalvia	Ostreida	Ostreidae	Saccostrea	Scaffold	788100799	804232	39540	33.31	GCA_003671525.1	2018-10-22	51.178	49.289	33.473	10.359	0.109	9.317
Sanderia malayensis	Sanderia malayensis	Animalia	Cnidaria	Scyphozoa	Semaeostomeae	Pelagiidae	Sanderia	Scaffold	184371355	4676287	411334	37.32	GCA_013076295.1	2020-05-13	49.52	42.0153	11.2232	2.86471	0.313833	4.15829
Scapharca broughtonii	Anadara broughtonii	Animalia	Mollusca	Bivalvia	Arcida	Arcidae	Anadara	Chromosome	884566040	44995656	1797717	33.7	n/a	2019-07-09	53.172	41.939	25.837	11.096	2.081	8.926
Schistocephalus solidus	Schistocephalus solidus	Animalia	Platyhelminthes	Cestoda	Diphyllobothriidea	Diphyllobothriidae	Schistocephalus	Scaffold	539424504	31582	16241	41.3	GCA_900618435.1	2018-12-05	51.53	48.1066	3.11	35.45	2.14	8.85
Semibalanus balanoides	Semibalanus balanoides	Animalia	Arthropoda	Hexanauplia	Sessilia	Archaeobalanidae	Semibalanus	Contig	101275509	1475	1475	50.6	GCA_003709985.1	2018-11-02	15.666	12.575	1.552	0.664	0.066	0.983
Sinonovacula constricta	Sinonovacula constricta	Animalia	Mollusca	Bivalvia	Adapedonta	Pharidae	Sinonovacula	Chromosome	1332234310	65929677	976936	35.4	GCA_007844125.1	2019-08-08	41.291	28.199	13.817	7.079	0.235	8.671
Sphaeromyxa zaharoni	Sphaeromyxa zaharoni	Animalia	Cnidaria	Myxozoa	Bivalvulida	Sphaeromyxidae	Sphaeromyxa	Scaffold	173585031	4474	4474	28	GCA_001455285.1	2015-12-02	7.53444	7.39445	2.11	0.2	0.01	5.13
Stichodactyla mertensii	Stichodactyla mertensii	Animalia	Cnidaria	Anthozoa	Actiniaria	Stichodactylidae	Stichodactyla	Scaffold	292949330	443501	21519	37.78	GCA_011800005.1	2020-03-31	41.78	38.4408	8.9	6.09	1.52	10.15
Stichopus horrens	Stichopus horrens	Animalia	Echinodermata	Holothuroidea	Synallactida	Stichopodidae	Stichopus	Scaffold	689130727	3896	2830	37.5	GCA_009801055.1	2019-12-27	26.198	25.318	5.212	1.641	0.157	1.969
Strigamia maritima	Strigamia maritima	Animalia	Arthropoda	Chilopoda	Geophilomorpha	Linotaeniidae	Strigamia	Scaffold	176210797	139451	24745	35.8	GCA_000239455.1	2011-12-22	48.496	43.711	10.51	2.179	0.245	30.691
Strongylocentrotus purpuratus	Strongylocentrotus purpuratus	Animalia	Echinodermata	Echinoidea	Camarodonta	Strongylocentrotidae	Strongylocentrotus	Scaffold	921855793	37282239	2052140	37.4	GCF_000002235.5	2005-03-11	48.6	43.648	22.18	14.44	2.86	14.18
Tachypleus tridentatus	Tachypleus tridentatus	Animalia	Arthropoda	Merostomata	Xiphosurida	Limulidae	Tachypleus	Chromosome	2167470406	169002194	1644156	33.1	GCA_004210375.1	2019-04-03	52.014	38.802	22.806	11.681	4.016	4.768
Tigriopus californicus	Tigriopus californicus	Animalia	Arthropoda	Hexanauplia	Harpacticoida	Harpacticidae	Tigriopus	Chromosome	191142546	15806032	44438	42.3168	GCA_007210705.1	2019-07-29	30.49	29.334	2.71	11.379	0.109	13.164
Tigriopus japonicus	Tigriopus japonicus	Animalia	Arthropoda	Hexanauplia	Harpacticoida	Harpacticidae	Tigriopus	Chromosome	196599007	10654335	70641	39.9262	GCA_010645155.1	2020-02-21	34.026	33.117	6.553	10.6	0.256	11.278
Tigriopus kingsejongensis	Tigriopus kingsejongensis	Animalia	Arthropoda	Hexanauplia	Harpacticoida	Harpacticidae	Tigriopus	Scaffold	338647387	1473880	1293995	47.3	GCA_012959195.1	2020-05-04	26.111	24.664	3.503	5.486	0.116	15.248
Tipula oleracea	Tipula (Tipula) oleracea	Animalia	Arthropoda	Insecta	Diptera	Tipulidae	Tipula	Scaffold	541697276	3390	600	20.8	GCA_001017535.1	2015-06-01	24.805	24.274	6.683	9.171	0.002	4.846
Tisbe holothuriae	Tisbe holothuriae	Animalia	Arthropoda	Hexanauplia	Harpacticoida	Tisbidae	Tisbe	Scaffold	276259850	5742	5083	40.2	GCA_900659605.1	2019-07-29	22.092	20.7	3.059	1.486	0.052	3.784
Trichoplax adhaerens	Trichoplax adhaerens	Animalia	Placozoa	/	/	/	Trichoplax	Scaffold	105631681	5978658	204191	34.5	GCA_000150275.1	2008-06-17	10.2224	6.98849	2.09	0.23	0	2.7
Trinorchestia longiramus	Trinorchestia longiramus	Animalia	Arthropoda	Malacostraca	Amphipoda	Talitridae	Trinorchestia	Scaffold	886359443	120570	29650	33.5	GCA_006783055.1	2019-07-09	30.905	25.816	15.219	5.159	0.034	7.066
Triops cancriformis		Animalia	Arthropoda					Contig	109181683	12735	12735	41.2	GCA_000981345.1	2015-04-28	24.199	23.006	5.016	1.054	0.028	3.744
Venustaconcha ellipsiformis	Venustaconcha ellipsiformis	Animalia	Mollusca	Bivalvia	Unionida	Unionidae	Venustaconcha	Scaffold	1590012607	6657	2813	33.4	GCA_003401595.1	2018-08-16	45.78	39.575	15.682	6.369	0.374	11.803
